# Limited diversity of bat-associated RNA viruses in endangered and geographically isolated Christmas Island flying foxes

**DOI:** 10.1101/2025.02.27.640670

**Authors:** Ayda Susana Ortiz-Baez, Karrie Rose, Bethan J. Lang, Jane Hall, Edward C. Holmes

## Abstract

Bats are commonly thought to harbour a high diversity and abundance of RNA viruses, some of which are able to jump species boundaries to emerge in new hosts. However, gaps remain in our understanding of the ecological factors that shape the bat virome and influence the diversity, circulation and persistence of viral infections. Flying foxes (Pteropodidae) are representative of the chiropteran fauna in Australia, holding significant ecological, cultural, and social importance. However, some species have also been linked to the circulation of mammalian pathogens such as Hendra virus and Australian bat lyssavirus. Here, we characterised the virome of the Christmas Island flying fox (*Pteropus melanotus natalis*), an endemic and endangered species only found on the remote Australian territory of Christmas Island. Through metatranscriptomic sequencing of 46 samples, including faeces, blood, urine and tissue lesions, we found that these bats exhibit limited RNA virus diversity dominated by dietary viruses. The paucity of RNA viruses likely results from their small population size (between 1500 and 2600 individuals) and the virtual geographic isolation from other bat and mammalian species, except for pests and humans. However, we identified a novel alphacoronavirus in urine, related to viruses circulating in microbats in mainland Australia, and a picorna-like virus related to picornaviruses found in invertebrates. Although this novel picorna-like virus may be of a dietary origin, these flying foxes predominantly eat nectar, pollen and fruit, and viral RNA was also present in blood, urine and wing lesion samples, such that a broader tropism cannot be excluded. Overall, these data reveal how ecological factors have a profound impact on RNA virome diversity, highlighting risks to bat conservation, and showing that bats are not always persistent reservoirs for zoonotic viruses.
