## Supplementary Table 1 for "Limited diversity of bat-associated RNA viruses in endangered and geographically isolated Christmas Island flying foxes"

### Sheet: wth
Accession	Description	Organism	Sequence Length
AB558238.1	Leishmania mexicana genes for ITS1, 5.8S rRNA, ITS2, partial and complete sequence, clone: DCL An	Leishmania mexicana	1039
AB566379.1	Trypanosoma avium kinetoplast cyt b gene for cytochrome b, pre-edited version, isolate: 09-cab	Trypanosoma avium	818
AB598743.1	Staphylococcus aureus JCM 2179 gene for 16S rRNA, partial sequence	Staphylococcus aureus	1474
AB721966.1	Leptospira idonii gene for 16S rRNA, partial sequence	Leptospira idonii	1443
AB758736.1	Leptospira sp. MS378 gene for 16S ribosomal RNA, partial sequence	Leptospira sp. MS378	1439
AH015610.2	Rickettsia raoultii strain Khabarovsk OmpA (ompA) gene, partial cds	Rickettsia conorii subsp. raoultii	3869
AY142226.1	Salmonella enterica subsp. enterica serovar Agona HisD (hisD) gene, hisD-4 allele, partial cds	Salmonella enterica subsp. enterica serovar Agona	501
AY142227.1	Salmonella enterica subsp. enterica serovar Agona HemD (hemD) gene, hemD-5 allele, partial cds	Salmonella enterica subsp. enterica serovar Agona	432
AY142231.1	Salmonella enterica subsp. enterica serovar Agona AroC (aroC) gene, aroC-3 allele, partial cds	Salmonella enterica subsp. enterica serovar Agona	501
AY515126.1	Bartonella phoceensis strain 16120 GltA gene, partial cds	Bartonella phoceensis	1014
CN240047.1	EST005906 Mycelium and yeast cells from Paracoccidioides brasiliensis Paracoccidioides brasiliensis cDNA, mRNA sequence	Paracoccidioides brasiliensis	2497
CN240065.1	EST005924 Mycelium and yeast cells from Paracoccidioides brasiliensis Paracoccidioides brasiliensis cDNA, mRNA sequence	Paracoccidioides brasiliensis	2264
CN253798.1	EST019743 Mycelium and yeast cells from Paracoccidioides brasiliensis Paracoccidioides brasiliensis cDNA, mRNA sequence	Paracoccidioides brasiliensis	2073
DQ004111.1	Paracoccidioides brasiliensis strain P2 ADP-ribosylation factor (arf) gene, exons 2, 3 and partial cds	Paracoccidioides brasiliensis	407
DQ004113.1	Paracoccidioides brasiliensis strain B26 ADP-ribosylation factor (arf) gene, exons 2, 3 and partial cds	Paracoccidioides brasiliensis	407
EF219467.1	Rickettsia sp. TwKM01 OmpA (ompA) gene, partial cds	Rickettsia sp. TwKM01	3878
EF626969.2	Toxoplasma gondii strain RMS-2001-GRA granule antigen protein GRA7 (GRA7) gene, complete cds	Toxoplasma gondii	762
EU180644.1	Trypanosoma brucei strain STIB 920 clone 1 trans-spliced leader sequence SL mini-exon repeat region	Trypanosoma brucei	1403
EU884924.1	Geomyces destructans isolate 22004-1 small subunit ribosomal RNA gene, partial sequence; internal transcribed spacer 1 and 5.8S ribosomal RNA gene, complete sequence; and internal transcribed spacer 2, partial sequence	Pseudogymnoascus destructans	787
EU983103.1	Toxoplasma gondii strain RH GRA 1 gene, partial cds	Toxoplasma gondii	639
FJ753395.1	Leishmania major isolate 36 clone 6 18S ribosomal RNA gene, partial sequence; internal transcribed spacer 1, 5.8S ribosomal RNA gene, and internal transcribed spacer 2, complete sequence; and 28S ribosomal RNA gene, partial sequence	Leishmania major	1117
FJ900248.1	Trypanosoma cruzi marinkellei isolate TryCC 1089 cytochrome b (cytb) gene, partial cds; kinetoplast	Trypanosoma cruzi marinkellei	490
FJ946854.1	Uncultured Bartonella sp. isolate KK20 citrate synthase (gltA) gene, partial cds	uncultured Bartonella sp.	362
FN395025.1	Leishmania tropica partial hsp70 gene for heat shock protein 70, strain MHOM/IN/79/DD7	Leishmania tropica	1380
GQ253098.1	Toxoplasma gondii strain RMS-2000-ROU major surface antigen (SAG1) gene, complete cds	Toxoplasma gondii	1187
HE588133.1	Geomyces destructans genomic DNA containing 18S rRNA gene, ITS1, 5.8S rRNA gene, ITS2 and partial 28S rRNA gene, isolate BS2JP	Pseudogymnoascus destructans	988
HF911370.1	Geomyces destructans genomic DNA containing 18S rRNA gene, ITS1, 5.8S rRNA gene, ITS2 and 28S rRNA gene, isolate KS1PL	Pseudogymnoascus destructans	942
HM363766.1	Bartonella sp. E2-114 GltA (gltA) gene, group IV_partial cds	Bartonella sp. E2-114	366
HM559234.1	Staphylococcus aureus strain DMH 4 16S ribosomal RNA gene, partial sequence	Staphylococcus aureus	1320
HM559238.1	Staphylococcus aureus strain DMH 8 16S ribosomal RNA gene, partial sequence	Staphylococcus aureus	1350
HM584977.1	Geomyces destructans isolate GD34 small subunit ribosomal RNA gene, partial sequence; internal transcribed spacer 1, 5.8S ribosomal RNA gene, and internal transcribed spacer 2, complete sequence; and large subunit ribosomal RNA gene, partial sequence	Pseudogymnoascus destructans	933
JF746996.1	Staphylococcus aureus subsp. aureus strain PW2062 16S ribosomal RNA gene, partial sequence	Staphylococcus aureus	1276
JN649066.1	Toxoplasma gondii clone Chennai dense granule protein (GRA-6) mRNA, complete cds	Toxoplasma gondii	740
JX045414.1	Toxoplasma gondii strain JGM surface antigen (SAG1) gene, complete cds	Toxoplasma gondii	1011
JX312712.1	Leishmania donovani strain MCAN/CN/11/1102 heat-shock protein 70 (hsp70) gene, partial cds	Leishmania donovani	1329
JX416257.1	Uncultured bacterium clone E7 citrate synthase (gltA) gene, partial cds	uncultured bacterium	334
KM215690.1	Bartonella chomelii strain A828 citrate synthase (gltA) gene, partial cds	Bartonella chomelii	753
KX646001.1	Histoplasma capsulatum var. capsulatum clone CNM_CM_6307_ITSD1D2 internal transcribed spacer 1, partial sequence; 5.8S ribosomal RNA gene and internal transcribed spacer 2, complete sequence; and 28S ribosomal RNA gene, partial sequence	Histoplasma capsulatum var. capsulatum	1164
KX646014.1	Histoplasma capsulatum var. duboisii clone CNM_CM_7704_ITSD1D2 internal transcribed spacer 1, partial sequence; 5.8S ribosomal RNA gene and internal transcribed spacer 2, complete sequence; and 28S ribosomal RNA gene, partial sequence	Histoplasma capsulatum var. duboisii	1169
LC472485.1	Leishmania braziliensis 16-12MD-CL2 mitochondrial cyt b gene for cytochrome b, partial cds	Leishmania braziliensis	817
LC472486.1	Leishmania guyanensis 16-12JU2 mitochondrial cyt b gene for cytochrome b, partial cds	Leishmania guyanensis	817
LC681478.1	Leptospira interrogans 148233 gene for 16S rRNA, partial sequence	Leptospira interrogans	1432
M81422.1	Leishmania mexicana small subunit ribosomal RNA	Leishmania mexicana	883
MF109307.1	Leishmania major clone 18-hsp_hsp-f heat shock protein 70 (hsp70) gene, partial cds	Leishmania major	1881
MK404718.1	Leishmania donovani isolate BHU174 small subunit ribosomal RNA gene, partial sequence; internal transcribed spacer 1, complete sequence; and 5.8S ribosomal RNA gene, partial sequence	Leishmania donovani	1212
MK576122.1	Rickettsia raoultii isolate MDJ206 citrate synthase (gltA) gene, partial cds	Rickettsia conorii subsp. raoultii	1058
MK732158.1	Salmonella enterica subsp. enterica serovar Enteritidis strain GZ32 AroC (aroC) gene, partial cds	Salmonella enterica subsp. enterica serovar Enteritidis	501
MK732194.1	Salmonella enterica subsp. enterica serovar Enteritidis strain GZ32 HemD (hemD) gene, partial cds	Salmonella enterica subsp. enterica serovar Enteritidis	432
MK923742.1	Rickettsia asembonensis strain 8294D3 OmpA gene, complete cds	Rickettsia asembonensis	5151
MT409700.1	Cryptococcus gattii strain KB5746 28S ribosomal RNA gene and intergenic spacer 1, partial sequence	Cryptococcus gattii	815
MT409708.1	Cryptococcus gattii strain JF101 28S ribosomal RNA gene and intergenic spacer 1, partial sequence	Cryptococcus gattii	809
MT409709.1	Cryptococcus gattii strain JF109 28S ribosomal RNA gene and intergenic spacer 1, partial sequence	Cryptococcus gattii	815
MT409711.1	Cryptococcus gattii strain WM179 28S ribosomal RNA gene and intergenic spacer 1, partial sequence	Cryptococcus gattii	809
MT409722.1	Cryptococcus gattii strain R299 glyceraldehyde-3-phosphate dehydrogenase (GPD1) gene, partial cds	Cryptococcus gattii	549
MT409723.1	Cryptococcus gattii strain R794 glyceraldehyde-3-phosphate dehydrogenase (GPD1) gene, partial cds	Cryptococcus gattii	701
MT409725.1	Cryptococcus gattii strain JF109 diphenol oxidase (LAC1) gene, partial cds	Cryptococcus gattii	442
MT409739.1	Cryptococcus gattii strain B4545 orotidine monophosphate pyrophosphorylase (URA5) gene, partial cds	Cryptococcus gattii	734
MT813027.1	Leishmania sp. strain Arizona HSP70 gene, complete cds	Leishmania sp.	2175
OM220620.1	Leishmania donovani isolate MW9 internal transcribed spacer 1, partial sequence; 5.8S ribosomal RNA gene, complete sequence; and internal transcribed spacer 2, partial sequence	Leishmania donovani	1042
OP974446.1	Rickettsia sp. isolate MUWRP-0046 17kda protein gene, partial cds	Rickettsia sp.	499
OP974461.1	Rickettsia asembonensis isolate MUWRP-0100 17kda protein gene, partial cds	Rickettsia asembonensis	513
OQ092476.1	Rickettsia helvetica isolate Om-79_Iap OmpA (ompA) gene, partial cds	Rickettsia helvetica	1417
OQ956383.1	Salmonella enterica subsp. enterica serovar Derby Sal-13 DnaN (dnaN) gene, partial cds	Salmonella enterica subsp. enterica serovar Derby	501
OQ956384.1	Salmonella enterica subsp. enterica serovar Derby Sal-14 DnaN (dnaN) gene, partial cds	Salmonella enterica subsp. enterica serovar Derby	501
OQ956724.1	Salmonella enterica subsp. enterica serovar Derby Sal-12 ThrA (thrA) gene, partial cds	Salmonella enterica subsp. enterica serovar Derby	501
OQ956725.1	Salmonella enterica subsp. enterica serovar Derby Sal-13 ThrA (thrA) gene, partial cds	Salmonella enterica subsp. enterica serovar Derby	501
OQ956955.1	Salmonella enterica subsp. enterica serovar Derby Sal-15 PurE (purE) gene, partial cds	Salmonella enterica subsp. enterica serovar Derby	399
OR828581.1	Rickettsia sp. isolate QT75 GltA gene, partial cds	Rickettsia sp.	1000
OR971694.1	Uncultured Rickettsia sp. clone ZGP96 GltA gene, partial cds	uncultured Rickettsia sp.	944
PP176519.1	Rickettsia helvetica isolate A22N2 citrate synthase (gltA) gene, partial cds	Rickettsia helvetica	332
PP176520.1	Rickettsia monacensis isolate A25N2 citrate synthase (gltA) gene, partial cds	Rickettsia monacensis	335
L01753.1	Toxoplasma gondii granule antigen (GRA2) gene, exons 1-2	Toxoplasma gondii	1650
K02629.1	T.brucei small spliced leader (mini-exon) RNA gene from reiteration unit	Trypanosoma brucei	229
K02631.1	Trypanosoma cruzi small spliced leader (mini-exon) RNA gene from reiteration unit	Trypanosoma cruzi	176
X07773.1	Leishmania donovani gene for ribosomal RNA small subunit	Leishmania donovani	2205
X14553.1	Trypanosoma brucei gene for ribosomal RNA large subunit	Trypanosoma brucei	4511
XM_812707.1	Trypanosoma cruzi DNA topoisomerase IB, large subunit, putative (Tc00.1047053508693.20), partial mRNA	Trypanosoma cruzi	1995
XM_029383801.1	Trypanosoma rangeli putative DNA primase large subunit (TraAM80_06984), partial mRNA	Trypanosoma rangeli	1719
XM_029384560.1	Trypanosoma rangeli putative ribonucleotide reductase large subunit RNR1 (TraAM80_07782), partial mRNA	Trypanosoma rangeli	2388
XR_002989981.1	Trypanosoma brucei brucei TREU927 rRNA large subunit alpha (Tb927.3.3432), rRNA	Trypanosoma brucei brucei TREU927	1827
XR_002989983.1	Trypanosoma brucei brucei TREU927 rRNA large subunit beta (Tb927.3.3434), rRNA	Trypanosoma brucei brucei TREU927	1485
XR_008254747.1	Trypanosoma cruzi ribosomal RNA large subunit alpha, 3' partial (Tc00.1047053467149.10), rRNA	Trypanosoma cruzi	1715
Y19243.1	Leptospira broomii partial 16S rRNA gene, SSI 5402-98	Leptospira broomii	1450
YP_009047085.1	L polymerase protein [Vesicular stomatitis New Jersey virus]	Vesicular stomatitis New Jersey virus	2109
Z50171.1	T.brucei brucei SLA RNA gene	Trypanosoma brucei brucei	839
